# Targeting GFPT2 to reinvigorate immunotherapy in EGFR-mutated NSCLC

**DOI:** 10.1101/2024.03.01.582888

**Authors:** Luyao Ao, Wenjing Jia, Qixing Gong, Jiawen Cui, Jun Wang, Ying Yu, Chenghao Fu, Haobin Li, Jia Wei, Ruiqi Wang, Feiyi Wang, Xin Shang, Yantong Li, Shencun Fang, Guangji Wang, Fang Zhou, Jiali Liu

## Abstract

In the evolving field of cancer immunotherapy, EGFR-mutated NSCLC presents a significant challenge, demonstrating marked innate resistance to established treatments. An effective method to counter this resistance remains elusive. Through comprehensive genetic and pharmacological analyses across various models, we have identified glutamine fructose-6-phosphate transaminase 2 (GFPT2) as a key facilitator of immune evasion in EGFR-mutated NSCLC. Mechanistically, under EGFR mutation condition, GFPT2 expression, which is typically low in normal tissues, is highly induced via EGFR/IRE1α/Xbp1s signaling axis, leading to a significant increase in intracellular UDP-GlcNAc and consequently, an altered N-glycosylation profile. GFPT2 escalates the expression and glycosylation of PD-L1, PVR and CD276, bolstering their interactions with CD8^+^T cells, and amplifies CD73 glycosylation, thereby intensifying adenosine-mediated CD8^+^T cells suppression. These actions collectively reduce tumor cell vulnerability to CD8^+^T cell-mediated death. Moreover, GFPT2 regulates EGFR glycosylation, which consequentially modulates the EGFR-dependent secretion of CXCL10 and VEGF, thus impeding CD8^+^T cell infiltration within tumors. We further identified a GFPT2 isoform-specific inhibitor that potentiates PD-1 blockade therapy beyond that of existing strategy, corroborated by results in xenografts and patient-derived organoids. Together, these findings illuminate the promising therapeutic potential of GFPT2 as a metabolic checkpoint, offering an innovative approach to invigorate immunotherapy in NSCLC with EGFR mutations.
