## Supplementary Table.3 for "Targeting GFPT2 to reinvigorate immunotherapy in EGFR-mutated NSCLC"

### Sheet: Description
Table S3. Differential expression of HBP metabolic enzymes in proteomic data from 9 EGFR wild-type and 47 EGFR-mutated NSCLC samples. Related to Fig.1.
Sheet	Description
TableS3A	Basic information of included patients deriving from 103 patients (https://doi.org/10.1016/j.cell.2020.06.012.)
TableS3B	Protein Expressions of HBP metabolic enzymes

### Sheet: Table S3A
	ID	Proteome_Batch	Gender	Age	Smoking Status	Histology Type	Stage	EGFR_Status	Primary Tumor Location	Included/Excluded	Exculed Reason
1	P002	B01-2	Male	73.7769	Nonsmoke	ADC	IB	others	LUL	Excluded	Co-TP53 mutation
2	P004	B01-4	Female	52.9774	Nonsmoke	SCC	IA	exon19del	RLL	Excluded	Histology Type
3	P005	B02-1	Male	72.7502	Current_Smoker	SCC	IA	WT	LUL	Excluded	Histology Type
4	P006	B02-2	Female	46.8611	Nonsmoke	ADC	IB	WT	RLL	Included
5	P007	B02-3	Male	67.4059	Nonsmoke	ADC	IIA	WT	RLL	Excluded	Co-TP53 mutation
6	P009	B03-1	Female	53.8042	Nonsmoke	ADC	IIA	L858R	LLL	Included
7	P010	B03-2	Female	56.4791	Nonsmoke	ADC	IB	exon19del	LUL	Included
8	P011	B03-3	Male	59.0226	Nonsmoke	ADC	IA	exon19del	RLL	Included
9	P012	B03-4	Male	61.859	Nonsmoke	ADC	IB	exon19del	LLL	Excluded	Co-TP53 mutation
10	P013	B04-1	Female	44.9144	Nonsmoke	ADC	IA	WT	RML	Excluded	Age<45
11	P015	B04-3	Female	54.1958	Nonsmoke	ADC	IA	exon19del	RLL	Included
12	P016	B04-4	Male	59.8275	Nonsmoke	ADC	IA	exon19del	RUL	Included
13	P017	B05-1	Female	71.3046	Nonsmoke	ADC	IIIA	L858R	RML	Included
14	P018	B05-2	Male	65.6372	Nonsmoke	ADC	IB	L858R	RUL	Included
15	P019	B05-3	Female	78.7296	Nonsmoke	ADC	IA	L858R	LLL	Included
16	P020	B05-4	Female	66.4531	Nonsmoke	ADC	IIB	L858R	LLL	Included
17	P021	B06-1	Female	85.8645	Nonsmoke	ADC	IA	L858R	LUL	Excluded	Age>80
18	P022	B06-2	Female	63.8905	Nonsmoke	ADC	IA	L858R	RUL	Included
19	P023	B06-3	Female	56.5832	Nonsmoke	ADC	IB	exon19del	RLL	Included
20	P024	B06-4	Male	60.1123	Ex-smoker	ADC	IA	exon19del	RUL	Included
21	P025	B07-1	Female	75.5291	Nonsmoke	ADC	IB	L858R	RML	Included
22	P026	B07-2	Female	64.8706	Nonsmoke	ADC	IA	WT	RUL	Included
23	P027	B07-3	Female	70.2094	Nonsmoke	ADC	IA	exon19del	RUL	Included
24	P028	B07-4	Female	50.5791	Nonsmoke	ADC	IB	others	LUL	Excluded	Co-TP53 mutation
25	P029	B08-1	Male	66.976	Current_Smoker	ADC	IIIA	WT	RUL	Included
26	P030	B08-2	Female	49.41	Nonsmoke	ADC	IA	L858R	LLL	Included
27	P031	B08-3	Male	63.4168	Current_Smoker	ADC	IA	WT	LLL	Included
28	P032	B08-4	Male	78.4285	Nonsmoke	ADC	IA	exon19del	RLL	Included
29	P033	B09-1	Female	51.1348	Nonsmoke	ADC	IA	exon19del	RLL	Excluded	Co-TP53 mutation
30	P034	B09-2	Female	63.4853	Nonsmoke	ADC	IA	L858R	RUL	Included
31	P035	B09-3	Male	82.4394	Ex-smoker	SCC	IA	WT	RML	Excluded	Histology Type
32	P036	B09-4	Female	61.6454	Nonsmoke	ADC	IA	L858R	RUL	Included
33	P037	B10-1	Male	61.5661	Nonsmoke	ADC	IB	L858R	RUL	Excluded	Co-TP53 mutation
34	P038	B10-2	Male	59.6057	Nonsmoke	ADC	IA	exon19del	RLL	Excluded	No proteomic data
35	P039	B10-3	Male	74.2861	Ex-smoker	ADC	IB	L858R	RUL	Included
36	P040	B10-4	Female	47.5702	Nonsmoke	ADC	IB	WT	LLL	Excluded	Co-TP53 mutation
37	P041	B11-1	Male	40.2272	Nonsmoke	SCC	IIIA	WT	NA	Excluded	Histology Type
38	P042	B11-2	Male	60.9363	Ex-smoker	ADC	IIIA	WT	RLL	Included
39	P043	B11-3	Female	78.4476	Nonsmoke	ADC	IIIA	L858R	RUL	Included
40	P044	B11-4	Female	72.9856	Nonsmoke	ADC	IA	exon19del	RUL	Included
41	P045	B12-1	Female	76.4517	Nonsmoke	ADC	IB	L858R	RUL	Included
42	P046	B12-2	Male	58.987	Ex-smoker	SCC	IA	WT	LLL	Excluded	Histology Type
43	P047	B12-3	Female	60.7283	Nonsmoke	ASCC	IB	L858R	LUL	Excluded	Histology Type
44	P048	B12-4	Female	54.7351	Nonsmoke	ADC	IA	L858R	LLL	Included
45	P049	B13-1	Male	52.9637	Nonsmoke	ADC	IA	L858R	LUL	Included
46	P050	B13-2	Male	69.8344	Ex-smoker	ADC	IA	L858R	RUL	Included
47	P051	B13-3	Female	65.2758	Nonsmoke	ADC	IA	L858R.exon19del	RLL	Excluded	Co-TP53 mutation
48	P052	B13-4	Female	65.6454	Nonsmoke	ADC	IA	exon19del	RUL	Included
49	P053	B14-1	Male	63.6934	Ex-smoker	ADC	IA	exon19del	LUL	Excluded	Co-TP53 mutation
50	P054	B14-2	Male	58.4887	Nonsmoke	ADC	IIIA	exon19del	LUL	Included
51	P055	B14-3	Female	66.6475	Nonsmoke	ADC	IA	L858R	LUL	Included
52	P056	B14-4	Female	79.614	Nonsmoke	ADC	IA	exon19del	RLL	Included
53	P057	B15-1	Female	57.7823	Nonsmoke	ADC	IA	others	RLL	Included
54	P058	B15-2	Male	85.6564	Nonsmoke	ADC	IA	L858R	LLL	Excluded	Age>80
55	P059	B15-3	Female	57.4428	Nonsmoke	ADC	IB	L858R	LLL	Included
56	P060	B15-4	Male	60.5969	Nonsmoke	ADC	IA	exon19del	LUL	Excluded	Co-TP53 mutation
57	P061	B16-1	Male	84.6735	Current_Smoker	ADC	IB	WT	LLL	Included
58	P062	B16-2	Female	59.9261	Nonsmoke	ADC	IB	L858R	LUL	Excluded	Co-TP53 mutation
59	P063	B16-3	Male	68.564	Nonsmoke	ADC	IB	L858R	LUL	Excluded	Co-TP53 mutation
60	P064	B16-4	Male	71.7344	Ex-smoker	ADC	IB	exon19del	RUL	Excluded	Co-TP53 mutation
61	P066	B17-2	Male	75.2361	Ex-smoker	ADC	IB	WT	LLL	Included
62	P067	B17-3	Male	41.8836	Nonsmoke	ADC	IB	WT	LUL	Excluded	Age<45
63	P068	B17-4	Male	68.0657	Nonsmoke	ADC	IB	exon19del	RUL	Excluded	Co-TP53 mutation
64	P069	B18-1	Female	59.9535	Nonsmoke	ADC	IA	L858R	LLL	Excluded	No proteomic data
65	P070	B18-2	Male	84.1095	Nonsmoke	ADC	IB	exon19del	RUL	Included
66	P071	B18-3	Male	68.6078	Nonsmoke	ADC	IB	exon19del	RLL	Excluded	Co-TP53 mutation
67	P072	B18-4	Female	65.4538	Nonsmoke	ADC	IB	L858R	LLL	Excluded	Co-TP53 mutation
68	P073	B19-1	Male	70.3381	Ex-smoker	ADC	IA	exon19del	LUL	Included
69	P074	B19-2	Female	80.1561	Nonsmoke	ADC	IA	L858R	RUL	Excluded	Age>80
70	P075	B19-3	Female	47.6906	Nonsmoke	ADC	IB	L858R	RUL	Excluded	Co-TP53 mutation
71	P076	B19-4	Female	60.8953	Nonsmoke	ADC	IB	L858R	RUL	Included
72	P077	B20-1	Female	44.3094	Nonsmoke	ADC	IIA	others	LLL	Excluded	Age<45
73	P078	B20-2	Male	70.1903	Current_Smoker	SCC	IB	WT	RUL	Excluded	Histology Type
74	P079	B20-3	Female	58.4011	Nonsmoke	Others	IB	WT	RUL	Excluded	Histology Type
75	P080	B20-4	Female	75.9671	Nonsmoke	ADC	IB	others	LUL	Included
76	P081	B21-1	Female	60.7721	Nonsmoke	ADC	IIA	L858R	RLL	Excluded	Co-TP53 mutation
77	P082	B21-2	Female	69.1526	Nonsmoke	ADC	IB	exon19del	LUL	Excluded	Co-TP53 mutation
78	P083	B21-3	Male	52.4408	Current_Smoker	ADC	IA	others	RUL	Excluded	No proteomic data
79	P084	B21-4	Female	58.4695	Nonsmoke	ASCC	IA	exon19del	RLL	Excluded	Histology Type
80	P085	B22-1	Female	63.5784	Nonsmoke	ADC	IIIA	others	RLL	Excluded	Co-TP53 mutation
81	P086	B22-2	Male	70.2971	Nonsmoke	ADC	IB	L858R	RUL	Included
82	P087	B22-3	Female	73.2594	Nonsmoke	Others	IB	WT	RLL	Excluded	Histology Type
83	P088	B22-4	Male	62.6393	Ex-smoker	ADC	IA	others	LUL	Excluded	Co-TP53 mutation
84	P089	B23-1	Female	74.7899	Nonsmoke	ADC	IA	L858R	LUL	Included
85	P090	B23-2	Male	65.2786	Nonsmoke	ADC	IA	exon19del	LUL	Included
86	P091	B23-3	Female	64.1697	Nonsmoke	ADC	IA	others	LUL	Included
87	P092	B23-4	Female	59.3292	Nonsmoke	ADC	IA	others	RML	Included
88	P093	B24-1	Female	73.0705	Nonsmoke	ADC	IV	exon19del	LUL	Included
89	P094	B24-2	Male	50.2998	Nonsmoke	ADC	IA	L858R	LLL	Included
90	P095	B24-3	Female	66.6557	Nonsmoke	ADC	IIIA	exon19del	RML	Excluded	Co-TP53 mutation
91	P096	B24-4	Male	69.0815	Ex-smoker	SCC	IV	WT	LUL	Excluded	Histology Type
92	P097	B25-1	Female	66.5818	Nonsmoke	ADC	IB	L858R	LLL	Included
93	P098	B25-2	Male	46.4969	Nonsmoke	ADC	IIA	exon19del	RUL	Excluded	Co-TP53 mutation
94	P099	B25-3	Female	60.0192	Nonsmoke	ADC	IA	L858R	LUL	Included
95	P100	B25-4	Female	76.3203	Nonsmoke	ADC	IA	exon19del	RLL	Included
96	P101	B26-1	Female	55.0007	Nonsmoke	ADC	IV	L858R	RLL	Included
97	P102	B26-2	Male	50.8392	Nonsmoke	ADC	IIIB	exon19del	RML	Excluded	Co-TP53 mutation
98	P103	B26-3	Female	60.2108	Nonsmoke	ADC	IV	WT	RUL	Included
99	P104	B26-4	Female	52.8214	Nonsmoke	ADC	IV	WT	LLL	Included
100	P109	B28-1	Female	43.3621	Nonsmoke	ADC	IA	exon19del	LUL	Excluded	Age<45
101	P110	B28-2	Female	48.1999	Nonsmoke	ADC	IA	exon19del	LLL	Excluded	Co-TP53 mutation
102	P111	B28-3	Female	65.681	Nonsmoke	ADC	IB	L858R	RLL	Excluded	Co-TP53 mutation
103	P112	B28-4	Male	59.0116	Nonsmoke	ADC	IB	exon19del	RUL	Included

### Sheet: Table S3B
ID	EGFR status	Mutation types	Age	GFPT1	GFPT2	GNPNAT1	PGM3	UAP1	GALE	NAGK	GNE	MPI	OGT
P006	WT		46.8611	1.88689	-0.034831	1.6781	1.30289	1.69826	2.05368	0.692548	0.978898	0.994296	-0.0442889
P026	WT		64.8706	0.969296	0.047333	1.24241	0.526367	0.827949	1.12867	0.535122	0.301589	0.898108	0.117633
P029	WT		66.976	0.948542	0.537233	0.865754	1.02527	0.894714	0.0923529	0.794791	0.351771	0.60331	0.160841
P031	WT		63.4168	0.929396	0.013793	0.660262	0.857995	0.624114	0.564516	0.872116	0.363947	0.652338	0.13409
P042	WT		60.9363	0.76738	0.213813	0.753982	0.361317	0.594117	0.455864	0.38559	0.289313	0.644321	0.118958
P061	WT		84.6735	0.401985	-0.608854	1.48952	-0.002328	0.164549	0.903686	0.010175	-0.0308926	0.39292	0.112878
P066	WT		75.2361	2.2041	-0.691714	1.61958	1.1994	1.30448	2.60485	-0.175075	0.703179	1.06339	0.0030787
P103	WT		60.2108	1.22203	0.219764	1.18775	0.679283	0.249953	1.29991	0.540944	0.332443	0.579809	-0.0949704
P104	WT		52.8214	1.56534	0.103409	2.29884	1.37281	0.587641	2.44895	1.05736	0.391941	2.40892	0.302052
P009	Mut	L858R	53.8042	1.25807	1.06451	1.12766	0.879072	1.02613	1.6162	0.614617	0.71819	1.18123	0.324519
P010	Mut	exon19del	56.4791	1.12629	0.778994	0.688595	0.625494	0.754832	0.870186	0.55861	0.45297	0.747039	0.308223
P011	Mut	exon19del	59.0226	0.533196	-0.142295	0.925932	0.375904	0.089178	0.788584	0.513926	0.26768	0.43348	0.235876
P015	Mut	exon19del	54.1958	1.0386	0.244312	0.677246	0.375475	0.880971	1.40314	0.59827	0.557333	1.05831	0.0865357
P016	Mut	exon19del	59.8275	2.27846	-0.481401	0.966585	0.49607	0.493287	2.38758	0.09269	0.505052	0.552644	-0.0588398
P017	Mut	L858R	71.3046	2.25828	0.564382	1.34779	0.942452	0.569104	0.930456	0.825721	0.494864	0.703708	0.0268801
P018	Mut	L858R	65.6372	0.762522	0.104371	0.124457	0.098791	0.460538	0.864557	-0.084338	0.137249	0.157574	0.214868
P019	Mut	L858R	78.7296	0.610701	-0.153087	0.747865	0.532519	0.78559	0.910337	0.492276	0.038248	0.985167	0.222575
P020	Mut	L858R	66.4531	0.772702	0.406462	0.93958	0.40156	0.498346	0.901919	0.333444	0.374493	0.55911	0.0707425
P022	Mut	L858R	63.8905	0.736859	0.886621	0.844234	0.749004	0.821906	0.813331	0.7508	0.396398	0.504642	0.162462
P023	Mut	exon19del	56.5832	0.812892	0.564128	1.02716	0.515592	0.548466	1.15368	1.12456	0.529793	0.588171	0.114916
P024	Mut	exon19del	60.1123	1.37214	0.22279	0.250894	0.414851	0.55181	0.805798	0.515733	0.383154	0.959499	0.128542
P025	Mut	L858R	75.5291	1.16035	-0.120246	0.613388	1.04863	0.409786	1.69085	0.814313	0.141172	1.07435	0.0663341
P027	Mut	exon19del	70.2094	0.49582	-0.081316	0.732503	0.537857	0.202742	0.66755	0.514422	0.220245	0.51058	0.0774942
P030	Mut	L858R	49.41	1.00791	-0.111196	0.677245	0.861034	0.4614	0.903155	0.515505	0.468582	0.661576	0.0946785
P032	Mut	exon19del	78.4285	0.935519	0.129716	0.880392	0.683637	0.337182	0.927412	1.03771	0.455215	0.533313	0.0973747
P034	Mut	L858R	63.4853	0.801124	-0.450567	0.400949	0.347797	0.424945	1.35038	0.508079	0.0452706	0.530326	0.0177468
P036	Mut	L858R	61.6454	0.608476	-0.131217	0.485364	0.609145	0.414751	0.528372	0.657754	0.0543868	0.573434	0.162211
P039	Mut	L858R	74.2861	1.3821	1.05002	1.26896	1.51202	1.92645	1.02675	0.916475	0.763791	1.28028	0.175587
P043	Mut	L858R	78.4476	0.837661	0.452197	0.62526	0.545368	0.410776	0.750165	0.661749	0.195171	0.745997	0.245921
P044	Mut	exon19del	72.9856	1.00102	0.685352	0.830415	0.895236	0.707273	0.619477	0.419495	0.367264	1.06418	0.158943
P045	Mut	L858R	76.4517	1.35203	0.696686	0.501526	0.997305	0.600101	1.41199	0.775282	-0.170285	0.792948	0.0747277
P048	Mut	L858R	54.7351	0.203205	-0.154965	-0.064892	-0.055267	-0.107325	0.541696	0.181307	-0.478296	0.136217	0.0387022
P049	Mut	L858R	52.9637	1.02682	0.435831	1.24088	0.82151	0.31249	0.143572	0.921739	0.371444	0.300948	0.089378
P050	Mut	L858R	69.8344	0.211384	0.228764	0.088531	0.395544	0.015428	0.035221	0.287526	-0.020305	0.228704	-0.0579464
P052	Mut	exon19del	65.6454	0.577731	0.138581	0.729853	0.309459	0.552651	0.777356	0.609052	0.106099	0.469294	0.0749805
P054	Mut	exon19del	58.4887	1.31673	1.21562	1.1912	0.725508	0.721587	0.943723	0.706902	0.301022	0.646568	0.0153772
P055	Mut	L858R	66.6475	0.252109	0.286485	0.677627	0.64593	0.265875	0.215365	0.597856	0.0412742	0.346003	0.139193
P056	Mut	exon19del	79.614	0.859304	0.061748	1.01818	1.22039	0.667101	0.696694	0.74868	0.038657	1.07448	0.382627
P057	Mut	others	57.7823	0.874964	0.54811	0.876518	0.982715	1.23602	1.14472	0.614797	0.058429	0.806928	0.296797
P059	Mut	L858R	57.4428	1.70356	-0.134269	1.44686	0.490742	0.934367	2.62846	0.712803	0.138629	1.36183	-0.0057788
P070	Mut	exon19del	84.1095	1.11592	0.082408	1.81453	0.394088	0.784431	1.00785	0.234796	-0.0199539	0.493911	0.0626698
P073	Mut	exon19del	70.3381	1.57385	0.500043	0.976686	1.41322	1.83139	2.09755	0.467303	0.801788	1.13656	0.195587
P076	Mut	L858R	60.8953	1.3755	0.59408	1.30252	0.730308	0.544667	0.878428	0.913132	0.738829	0.645804	0.0598163
P080	Mut	others	75.9671	0.5251	0.324945	0.212166	0.313374	0.375554	0.538255	0.471066	0.155069	0.184585	0.0742248
P086	Mut	L858R	70.2971	0.994925	0.361976	1.19462	0.946106	0.999037	1.49045	0.59263	0.368264	0.992564	0.146903
P089	Mut	L858R	74.7899	0.726929	-0.162662	0.658833	0.406663	0.233267	1.21913	0.205852	0.225155	0.522576	0.0831595
P090	Mut	exon19del	65.2786	1.90015	0.82124	1.88325	1.08618	0.986285	2.47138	0.868517	0.877503	1.14987	0.220306
P091	Mut	others	64.1697	0.260621	0.007028	0.194249	0.144088	0.169438	0.30085	0.021293	-0.089764	0.053113	-0.029154
P092	Mut	others	59.3292	0.481812	-0.135503	0.531462	0.1838	0.32753	0.583126	0.657726	-0.05893	0.89953	0.129365
P093	Mut	exon19del	73.0705	1.00296	0.233649	0.616552	0.691554	0.456716	0.707094	1.24401	0.135878	0.790268	0.003353
P094	Mut	L858R	50.2998	0.337622	0.138956	0.462118	0.375936	0.139951	0.429861	0.701495	0.070172	0.390083	0.100994
P097	Mut	L858R	66.5818	1.31986	1.27235	1.13967	1.30693	1.04394	1.79637	0.813841	0.400605	0.748658	-0.068329
P099	Mut	L858R	60.0192	1.32089	0.936437	1.44122	1.26469	1.13452	1.47613	0.931817	0.442298	1.22481	-0.0317775
P100	Mut	exon19del	76.3203	0.751299	-0.216738	0.363958	0.462322	0.623278	0.916589	0.493402	0.282409	0.543372	0.174515
P101	Mut	L858R	55.0007	1.90466	1.71744	1.74395	1.65977	1.60677	1.57431	1.41757	0.617912	0.879715	0.122402
P112	Mut	exon19del	59.0116	0.757904	-0.051894	0.338107	0.336955	0.27135	0.684331	0.771568	0.308733	0.49984	0.0311729
