## Supplementary Table.6 for "Targeting GFPT2 to reinvigorate immunotherapy in EGFR-mutated NSCLC"

### Sheet: Sheet1
	EGFRMut		KRASMut		ALKMut		MET Mut		RETMut		TP53Mut
Cell Subgroup	log2FC	p	log2FC	p	log2FC	p	log2FC	p	log2FC	p	log2FC	p
T cell CD8+	-0.540747	0.00530241	-0.16895	0.509299	0.532579	0.0247042	0.21049	0.271852	0.255052	0.350603	0.113779	0.0793773
T cell follicular helper	-0.0637892	0.671054	-0.0656588	0.897567	0.268098	0.0439384	0.218208	0.405268	0.0682288	0.532869	0.190249	0.0056473
Treg	0.228259	0.159545	0.0306566	0.57388	-0.466791	0.00875733	-0.864693	0.182933	-0.74838	0.106849	-0.124551	0.466256
T cell gamma delta	0.00547894	0.481194	-1.61301	0.00332061	-0.113324	0.860914	1.12232	0.835461	-1.32927	0.992941	0.45571	0.177705
T cell CD4+ naive	NA	0.699798	NA	0.130181	NA	0.812979	NA	0.887073	-19.9316	0.856932	NA	0.345774
T cell CD4+ memory resting	0.285772	0.0153083	-0.117256	0.721128	-0.551807	0.037648	0.059579	0.89007	-0.443002	0.0817978	-0.212824	0.0425533
T cell CD4+ memory activated	-1.38015	0.272424	-0.248342	0.0321358	1.62209	0.00939813	0.575233	0.219993	1.05311	0.129791	1.04828	1.47626e-05
NK cell resting	-0.239862	0.488721	-0.0736828	0.393415	-1.34106	0.194838	-0.716258	0.757822	-1.11027	0.67349	0.243998	0.853448
NK cell activated	-0.315549	0.115756	-0.205552	0.114939	0.638043	0.0193066	0.314972	0.606923	0.269126	0.0898664	0.176779	0.123087
Neutrophil	-0.0268879	0.422185	0.0186626	0.229731	0.190353	0.439367	-0.520675	0.476518	-0.360857	0.50748	0.082351	0.48825
Myeloid dendritic cell resting	0.987767	0.000936499	-0.310155	0.0517978	-0.842373	0.420099	-2.58903	0.0984749	-1.12237	0.227251	-0.442708	0.0932896
Myeloid dendritic cell activated	0.790931	0.000945779	0.631599	0.00304517	-0.471516	0.302338	-1.56735	0.220912	-0.350913	0.524678	-0.27044	0.00248685
Monocyte	0.485871	0.142039	-0.106711	0.869578	-0.268921	0.366712	-0.620608	0.400928	-0.103456	0.780433	-0.152785	0.375335
Macrophage M2	0.192335	0.0274285	-0.162884	0.0760078	0.256384	0.21285	0.3189	0.268421	-0.153518	0.577436	0.0377838	0.516796
Macrophage M1	-0.0941123	0.55503	-0.395978	0.0184814	0.543629	0.0704916	0.246777	0.295745	0.366641	0.0515933	0.526998	2.52217e-07
Macrophage M0	0.207389	0.820162	-0.130604	0.940737	0.712732	0.0443919	-0.250464	0.828319	0.0445112	0.281866	0.275996	0.0103812
B cell plasma	-0.121467	0.37255	-0.15869	0.264284	0.0372384	0.843178	-0.0675024	0.876755	-0.36153	0.499099	-0.0494558	0.479367
B cell naive	0.0807805	0.354374	-0.311755	0.287722	0.2436	0.245158	0.774467	0.834796	-1.08794	0.225997	-0.0175444	0.139362
B cell memory	0.2802	0.98883	-0.524315	0.771137	-0.991677	0.14502	0.0592418	0.192993	-1.01349	0.495528	-0.508862	0.00390198
