## Supplementary Table.11 for "Targeting GFPT2 to reinvigorate immunotherapy in EGFR-mutated NSCLC"

### Sheet: Description
Table S11. pEGFR IHC staining, PHA IF staining and CD8+T IHC staining in GFPT2- and GFPT2+ NSCLC patients. Related to Fig.5.
Sheet	Description
Table S11A	Cases information
Table S11B	GFPT2 IHC staining
Table S11C	pEGFR IHC staining
Table S11D	PHA IF staining
Table S11E	CD8+T IHC staining

### Sheet: Table S11A
Patient ID	Medical Record ID	Age	Gender	Clinical stage
P21	F2304736	75	Female	III(T2aN2M0)
P22	F2303061	59	Male	III
P23	F2302392	75	Male	III
P24	F2302223	78	Male	III
P25	F2211151	53	Male	III
P26	F2211019	67	Male	III
P27	F2210233	67	Male	III
P28	F2209631	45	Female	Ⅱ-Ⅲ
P29	F2209000	64	Female	III
P30	F2207719	53	Female	III
P31	F2205146	54	Male	III
P32	F2202945	66	Male	III(T2aN0M1a)
P33	F2202297	55	Male	III(T1cN2M0)
P34	F2202014	68	Male	III(T1bN0M0)
P35	F2201791	72	Male	III
P36	F2201453	53	Female	III
P37	F2111810	69	Male	Ⅱ-Ⅲ
P38	F2100408	56	Male	III
P39	F2302994	57	Male	III(T4N1M0)
P40	F2009109	68	Female	Ⅱ-Ⅲ(T2aN1M0
P41	F2210561	72	Male	III(T2N0M0)
P42	F2105401	69	Female	III
P43	F2301165	49	Female	III(T3N0M0)
P44	F2200811	68	Male	III(T1cN0M0)
P45	F2008452	58	Female	III(T1cN1M0)
P46	F2105291	68	Female	Ⅱ-Ⅲ
P47	F2207955	74	Female	III
P48	F2210396	54	Male	III(T1bN1M0)
P49	F2201733	69	Male	III
P50	F2100347	56	Male	Ⅱ-Ⅲ
P51	F2109366	38	Female	Ⅱ-Ⅲ(T1bN0M0)
P52	F2205617	58	Male	Ⅱ-Ⅲ(T2bN1M0)
P53	F2208863	61	Female	Ⅱ-Ⅲ
P54	F2302185	74	Female	III(T2aN2M0)
P55	F2201194	79	Male	III
P56	F2200333	70	Female	Ⅱ-Ⅲ(T1bN0M0)
P57	F2200246	55	Male	III
P58	F2209679	71	Female	III
P59	F2205005	73	Female	III(T2aN1M0)

### Sheet: Table S11B
Medical Record ID	GFPT2 expression	Medical Record ID	GFPT2 expression
F2304736	0.2	F2009109	-
F2303061	0.01	F2210561	-
F2302392	0.05	F2105401	-
F2302223	0.1	F2301165	-
F2211151	0.1	F2200811	-
F2211019	0.25	F2008452	-
F2210233	0.5	F2105291	-
F2209631	0.05	F2207955	-
F2209000	0.05	F2210396	-
F2207719	0.5	F2201733	-
F2205146	0.1	F2100347	-
F2202945	0.5	F2109366	-
F2202297	0.3	F2205617	-
F2202014	0.5	F2208863	-
F2201791	0.3	F2302185	-
F2201453	0.05	F2201194	-
F2111810	0.3	F2200333	-
F2100408	0.5	F2200246	-
F2302994	0.5	F2209679	-
		F2205005	-

### Sheet: Table S11C
GFPT2+		GFPT2-
Medical Record ID	pEGFR Positive Score	Medical Record ID	pEGFR Positive Score
F2304736	0.05	F2009109	0.1
F2303061	0.1	F2210561	0.15
F2302392	0.03	F2105401	0.2
F2302223	0.01	F2301165	0.15
F2211151	0.05	F2200811	0.2
F2211019	0.05	F2008452	0.1
F2210233	0.05	F2105291	0.2
F2209631	0.05	F2207955	0.2
F2209000	0.01	F2210396	0.25
F2207719	0.03	F2201733	0.1
F2205146	0.07	F2100347	0.15
F2202945	0.07	F2109366	0.1
F2202297	0.01	F2205617	0.15
F2202014	0.05	F2208863	0.1
F2201791	0.05	F2302185	0.2
F2201453	0.1	F2205005	0.15
F2111810	0.03	F2201194	0.2
F2100408	0.05	F2200333	0.25
F2302994	0.1	F2200246	0.1
		F2209679	0.1

### Sheet: Table S11D
GFPT2+		GFPT2-
Medical Record ID	PHA Positive MFI	Medical Record ID	PHA Positive MFI
F2304736	61.2097	F2009109	37.8153
F2303061	37.4723	F2210561	51.242
F2302392	53.892	F2105401	45.73
F2302223	25.698	F2301165	40.2617
F2211151	65.3667	F2200811	14.6217
F2211019	68.7883	F2008452	55.6863
F2210233	63.693	F2105291	35.6667
F2209631	44.919	F2207955	41.2573
F2209000	53.472	F2210396	62.031
F2207719	46.8697	F2201733	34.6663
F2205146	40.7787	F2100347	35.7023
F2202945	44.1937	F2109366	57.5533
F2202297	62.7513	F2205617	51.6733
F2202014	48.9067	F2208863	44.4877
F2201791	57.5267	F2302185	34.781
F2201453	48.3657	F2205005	42.851
F2111810	57.719	F2201194	49.847
F2100408	35.5097	F2200333	45.2697
F2302994	58.509	F2200246	39.2427
		F2209679	48.7707

### Sheet: Table S11E
GFPT2+		GFPT2-
Medical Record ID	CD8+T Infiltration Ratio	Medical Record ID	CD8+T Infiltration Ratio
F2304736	0.05	F2009109	0.1
F2303061	0.1	F2210561	0.15
F2302392	0.03	F2105401	0.2
F2302223	0.01	F2301165	0.15
F2211151	0.05	F2200811	0.2
F2211019	0.05	F2008452	0.1
F2210233	0.05	F2105291	0.2
F2209631	0.05	F2207955	0.2
F2209000	0.01	F2210396	0.25
F2207719	0.03	F2201733	0.1
F2205146	0.07	F2100347	0.15
F2202945	0.07	F2109366	0.1
F2202297	0.01	F2205617	0.15
F2202014	0.05	F2208863	0.1
F2201791	0.05	F2302185	0.2
F2201453	0.1	F2205005	0.15
F2111810	0.03	F2201194	0.2
F2100408	0.05	F2200333	0.25
F2302994	0.1	F2200246	0.1
		F2209679	0.1
