## Supplementary Table.12 for "Targeting GFPT2 to reinvigorate immunotherapy in EGFR-mutated NSCLC"

### Sheet: Description
Table S12. 10 compounds identified from 190,295 candidates in Zinc15 with Schrödinger molecular docking.Related to Fig.5 and Extended Data Fig.9.
Sheet	Description
Table S12A	Compounds strongly binding to GFPT2 (|Docking score|>9)
Table S12B	Compounds strongly binding to GFPT2, weakly binding to GFPT1( abs(Docking score(GFPT1-GFPT2) > 4)

### Sheet: Table S12A
Title	Entry ID	Energy	compound code	GFTP1	GFTP2	Docking score(GFPT1-GFPT2)
ZINC000000020252	119	14.83	30481	-6.567	-9.53	2.963
ZINC000000020252	115	14.83	30485	-6.567	-9.554	2.987
ZINC000000057319	116	14.83	29155	-6.567	-9.554	2.987
ZINC000000057320	117	14.83	44687	-6.567	-9.554	2.987
ZINC000000057321	118	14.83	32680	-6.567	-9.554	2.987
ZINC000000518554	171	33.171	57912	-4.208	-9.616	5.408
ZINC000001035331	123	32.597	62099	-6.385	-9.964	3.579
ZINC000001540640	130	32.137	46641	-5.943	-9.352	3.409
ZINC000001540640	131	32.137	46645	-5.943	-9.352	3.409
ZINC000002036848	139	37.177	23519	-5.232	-9.462	4.23
ZINC000002036848	140	37.177	23527	-5.232	-9.462	4.23
ZINC000003860441	157	45.037	10513	-4.861	-9.256	4.395
ZINC000003860441	158	45.037	10545	-4.861	-9.256	4.395
ZINC000003860441	159	45.037	10577	-4.861	-9.256	4.395
ZINC000003860441	156	45.037	10481	-4.861	-9.926	5.065
ZINC000003872446	169	22.031	71485	-4.548	-9.775	5.227
ZINC000003872446	170	22.031	71486	-4.548	-9.775	5.227
ZINC000003872446	168	22.031	71487	-4.557	-9.784	5.227
ZINC000003978654	160	41.025	12306	-4.755	-10.079	5.324
ZINC000003978654	161	41.025	12338	-4.755	-10.079	5.324
ZINC000003978654	162	41.025	12370	-4.755	-10.079	5.324
ZINC000003978654	163	41.025	12402	-4.755	-10.079	5.324
ZINC000003978654	164	41.025	12434	-4.755	-10.079	5.324
ZINC000003978654	165	41.025	12466	-4.755	-10.079	5.324
ZINC000003978654	141	40.028	12284	-5.094	-10.47	5.376
ZINC000003978654	142	40.028	12348	-5.094	-10.47	5.376
ZINC000003978654	143	40.028	12380	-5.094	-10.47	5.376
ZINC000003978654	144	40.028	12444	-5.094	-10.47	5.376
ZINC000003978654	166	40.028	12316	-4.716	-10.51	5.794
ZINC000003978654	167	40.028	12412	-4.716	-10.51	5.794
ZINC000003982483	150	53.558	62403	-4.873	-9.148	4.275
ZINC000003982483	151	53.558	62435	-4.873	-9.148	4.275
ZINC000003982483	152	53.558	62467	-4.873	-9.148	4.275
ZINC000003982483	153	53.558	62499	-4.873	-9.148	4.275
ZINC000003982483	154	53.558	62531	-4.873	-9.148	4.275
ZINC000003982483	155	53.558	62563	-4.873	-9.148	4.275
ZINC000004213449	97	23.411	15177	-7.783	-9.274	1.491
ZINC000004213449	100	31.616	15197	-7.352	-9.104	1.752
ZINC000004213449	98	25.831	15195	-7.398	-9.225	1.827
ZINC000004213449	103	21.175	15178	-7.147	-9.093	1.946
ZINC000005352878	133	25.644	57171	-5.814	-9.728	3.914
ZINC000006019305	132	32.137	46708	-5.943	-9.187	3.244
ZINC000006019305	129	32.137	46712	-5.943	-9.559	3.616
ZINC000008214413	148	50.437	68305	-5.038	-10.195	5.157
ZINC000011525622	147	50.437	69351	-5.038	-10.243	5.205
ZINC000011525623	149	50.437	67793	-5.038	-10.087	5.049
ZINC000012494159	114	31.827	47678	-6.58	-10.024	3.444
ZINC000012494159	122	32.941	47682	-6.42	-10.637	4.217
ZINC000012494159	134	27.285	47686	-5.714	-10.087	4.373
ZINC000012494159	121	27.813	47690	-6.56	-11.059	4.499
ZINC000012494159	127	29.592	47703	-6.035	-10.599	4.564
ZINC000012494166	125	30.497	5020	-6.23	-10.155	3.925
ZINC000012494166	126	31.838	5012	-6.148	-10.322	4.174
ZINC000013829478	120	50.325	11476	-6.563	-9.264	2.701
ZINC000033903112	99	42.211	17055	-7.393	-9.276	1.883
ZINC000033903112	104	26.382	17062	-7.063	-9.131	2.068
ZINC000033903112	109	35.297	17058	-6.774	-9.13	2.356
ZINC000033903112	110	32.201	17037	-6.769	-9.127	2.358
ZINC000033903112	108	33.492	17050	-6.847	-9.345	2.498
ZINC000033903112	113	31.475	17045	-6.58	-9.62	3.04
ZINC000033903112	111	38.802	17053	-6.733	-9.777	3.044
ZINC000033903112	112	28.492	17063	-6.622	-9.756	3.134
ZINC000034114798	138	42.791	74285	-5.276	-9.276	4
ZINC000034114798	137	42.791	74253	-5.276	-9.407	4.131
ZINC000040165222	102	36.909	7616	-7.161	-9.109	1.948
ZINC000040165222	105	30.924	7639	-7.006	-9.568	2.562
ZINC000040165222	106	33.397	7636	-6.997	-9.724	2.727
ZINC000040165222	107	42.256	7631	-6.918	-9.782	2.864
ZINC000040165222	124	29.331	7628	-6.351	-9.824	3.473
ZINC000040165222	101	26.196	7612	-7.279	-10.885	3.606
ZINC000077320103	136	16.724	52589	-5.441	-9.393	3.952
ZINC000077320107	128	23.103	52633	-5.967	-9.518	3.551
ZINC000150340720	145	48.745	52199	-5.051	-9.869	4.818
ZINC000150340729	146	48.745	52203	-5.051	-9.869	4.818
ZINC000150485244	135	47.109	39904	-5.597	-10.294	4.697

### Sheet: Table S12B
CAS No.	Compoumd Name	Title
CAS# 477-90-7	Bergenin	ZINC000003978654
CAS# 497-76-7	Arbutin	ZINC000000518554
CAS#476-66-4	Ellagic acid	ZINC000003872446
CAS#78649-41-9	Iomepro	ZINC000011525622
CAS#89797-00-2	Iodopentol	ZINC000150340729
CAS#154-21-2	Lincomycin	ZINC000150485244
CAS#531-75-9	Esculin	ZINC000003860441
CAS#83-88-5	Riboflavin	ZINC000002036848
CAS#9007-27-6	Chondroitin	ZINC000012494159
21967-41-9	Baicalein	ZINC000034114798
