## Supplementary Table.13 for "Targeting GFPT2 to reinvigorate immunotherapy in EGFR-mutated NSCLC"

### Sheet: Description
Table S13. Patients' information and corresponding data of PDOTs. Related to Fig.5.
Sheet	Description
Table S13B	Cases information of PDOTs
Table S13B	Cytotoxicity of tumor cells of PDOT analyzed by flow cytometry

### Sheet: Table S13A
Patient ID	PDOT ID in Fig5	Age	Gender	Histology Type	EGFR_Status
P11	No.1	53	Male	Pulmonary nodules
P12	No.2	52	Male	Pulmonary nodules
P13	No.3	62	Female	ADC	L858R
P14	No.4	64	Female	ADC	L858R
P15	No.5	72	Female	ADC	L858R
P16	No.6	81	Male	ADC	L858R
P17	No.7	47	Female	ADC	L858R
P18	No.8	74	Female	ADC	Del19
P19	No.9	64	Female	ADC	L858R
P20	No.10	65	Female	ADC	L858R

### Sheet: Table S13B
PDOT ID	Control	Arbutin	Toripalimab	Arbutin+Toripalimab
No.1	11.3	11.5	8.84	14
No.2	46.8	57.2	59.7	64.2
No.3	22.8	23.4	23.1	25.8
No.4	5.43	7.18	5.96	12
No.5	3.45	6.53	6.58	9.21
No.6	6.37	8.98	10.5	13.1
No.7	2.27	2.69	3.85	6.98
No.8	8.28	9.72	10.1	14
No.9	36.7	46.9	47.2	57.2
No.10	31.2	46.9	50.4	58.5
